# PRC2-mediated repression is essential to maintain identity and function of differentiated dopaminergic and serotonergic neurons

**DOI:** 10.1101/2022.01.24.477226

**Authors:** Konstantinos Toskas, Behzad Yaghmaeian-Salmani, Olga Skiteva, Wojciech Paslawski, Linda Gillberg, Vasiliki Skara, Irene Antoniou, Erik Södersten, Per Svenningsson, Karima Chergui, Markus Ringnér, Thomas Perlmann, Johan Holmberg

## Abstract

How neurons in the CNS can maintain cellular identity over an entire lifespan remains largely unknown. Here we show that long-term maintenance of identity in differentiated dopaminergic and serotonergic neurons is critically reliant on the Polycomb repressive complex 2 (PRC2). Deletion of the obligate PRC2-component, *Eed*, in these neurons, resulted in global loss of H3K27me3, followed by a gradual activation of genes harbouring both H3K27me3 and H3K9me3 modifications. Notably, H3K9me3 was also lost at these PRC2-targets prior to gene activation. Neuronal survival was not compromised, instead there was a reduction in subtype specific gene expression as well as a progressive impairment of dopaminergic or serotonergic neuronal function leading to behavioural deficits characteristic of Parkinson’s disease (PD) or mood disorders, respectively. Single cell analysis revealed an unexpected subtype specific vulnerability to loss of PRC2-repression in dopamine neurons of the substantia nigra, the neurons primarily affected in PD. Taken together, our study reveals that a PRC2-dependent non-permissive chromatin state is essential to maintain subtype identity and function of dopaminergic and serotonergic neurons.
