## Supplementary Table 3 for "PRC2-mediated repression is essential to maintain identity and function of differentiated dopaminergic and serotonergic neurons"

### Sheet: UP in 4 month Sert mut
	baseMean	log2FoldChange	lfcSE	stat	pvalue	padj
Gm10415	4.7916	22.9188	4.20892	5.44528	5.1723e-08	5.93508e-05
4933415F23Rik	1.84706	21.7361	3.70849	5.86117	4.59606e-09	6.89165e-06
Vgll2	3.08418	18.6106	2.56124	7.26624	3.69642e-13	2.01473e-09
Gm19557	5.04066	18.6055	2.48419	7.48955	6.91094e-14	7.0548e-10
Olfr750	4.02252	18.435	2.93286	6.28566	3.26459e-10	1.11646e-06
1700018B24Rik	0.901139	18.1853	4.26095	4.2679	1.97322e-05	0.00782184
5930438M14Rik	2.49918	18.0891	2.88451	6.27112	3.58464e-10	1.11646e-06
Wfdc21	1.36844	17.9631	3.96157	4.53434	5.77849e-06	0.00309577
Trim63	3.86115	17.9501	2.3588	7.60987	2.74372e-14	5.98186e-10
1700022A21Rik	1.4899	17.6908	3.83278	4.61565	3.91875e-06	0.00237324
4930546K05Rik	3.2129	17.6275	2.36775	7.44482	9.70756e-14	7.0548e-10
Olfr1487	1.4801	17.5737	3.52289	4.98845	6.08649e-07	0.000510376
1700109G15Rik	0.499599	17.5024	4.23897	4.12892	3.64465e-05	0.0118598
Igfbpl1	1.94761	17.4183	3.02362	5.76075	8.37433e-09	1.14111e-05
Mir6937	1.60246	17.2296	2.89766	5.94603	2.74722e-09	4.99125e-06
Lrrc74a	1.22859	17.0671	3.30194	5.1688	2.35604e-07	0.000208939
4930562F07Rik	1.07707	16.9709	4.23918	4.00334	6.24548e-05	0.0176836
Eomes	2.45222	16.9057	3.2727	5.16566	2.39586e-07	0.000208939
Fbp2	1.37071	16.8548	3.03052	5.56168	2.67195e-08	3.23632e-05
Vmn1r232	1.97277	16.7249	3.75171	4.45796	8.2744e-06	0.00383827
Kdelr3	2.68302	16.7093	2.85337	5.856	4.74153e-09	6.89165e-06
Vmn1r18	1.71539	16.6305	3.48421	4.77311	1.81401e-06	0.0013183
Slamf7	0.885671	16.5311	3.69844	4.46976	7.83067e-06	0.0037114
Gm13544	1.45662	16.5272	3.51926	4.69621	2.65027e-06	0.00180566
Fam50b	1.43916	16.4682	3.61435	4.55634	5.20524e-06	0.00290986
Ms4a5	0.716602	16.437	4.24909	3.86837	0.000109565	0.0270487
E330014E10Rik..1	0.516965	16.2813	4.25616	3.82536	0.000130579	0.0305182
Krtap1-4	1.0181	16.123	3.96879	4.06244	4.8562e-05	0.0147048
4932412D23Rik..1	0.77102	16.0608	4.25337	3.77602	0.000159352	0.0350927
4933404K08Rik	1.18185	15.9265	3.51365	4.53276	5.82179e-06	0.00309577
Pira6..2	0.821324	15.7746	3.44896	4.57372	4.79141e-06	0.00274901
Klk1b22	31.5701	8.047	1.91997	4.19122	2.77458e-05	0.00991664
Tradd	29.41	7.38181	1.1816	6.24728	4.17669e-10	1.134e-06
Pdcd1lg2	16.9713	6.91659	1.68135	4.11371	3.89355e-05	0.0123025
Skor1	30.687	6.85944	1.31079	5.23308	1.66709e-07	0.000158025
Fhl4	12.7739	6.8149	1.68539	4.04351	5.26558e-05	0.0157261
Chrnb4	13.5402	6.78371	1.50085	4.51992	6.18639e-06	0.00312329
C920009B18Rik	9.18481	6.7025	1.76291	3.80194	0.000143567	0.0322685
Sectm1b	12.2303	6.47307	1.57735	4.10375	4.06505e-05	0.0126609
Twist1	24.3002	6.38779	1.56312	4.08657	4.378e-05	0.0134436
Hoxc8	48.1935	6.02554	1.3315	4.52537	6.02905e-06	0.00312329
Aim2	6.01587	5.99442	1.54293	3.88509	0.000102293	0.0259325
Fpr1	18.5311	5.95935	1.61701	3.68541	0.000228333	0.0460938
Foxf1	31.7602	5.91529	1.26602	4.67234	2.97791e-06	0.00196741
Adrb1	10.88	5.52128	1.38968	3.97305	7.09572e-05	0.0193376
Gm12216	12.5528	5.48163	1.31174	4.17889	2.9293e-05	0.0101373
Gjc1	16.1894	5.41332	1.31314	4.12243	3.74898e-05	0.0120199
Slc9a2	19.6311	5.27633	1.22981	4.29037	1.78379e-05	0.00733776
Hoxc10	36.9585	5.12308	1.20631	4.2469	2.1675e-05	0.00843853
Cxcl16	27.1223	5.07479	1.12375	4.51595	6.3033e-06	0.00312329
Vax2os	492.12	5.04478	1.19446	4.22349	2.40549e-05	0.00920079
Hoxd11	70.9818	5.00606	1.188	4.21385	2.51054e-05	0.00941804
Pm20d1	8.09247	4.50603	1.22776	3.67011	0.000242443	0.0484931
BC061194	24.927	4.49425	0.846908	5.30666	1.11653e-07	0.000115918
Hoxd4	44.9495	4.4271	1.02689	4.31118	1.62387e-05	0.00680839
Zfp456	13.7065	4.26346	1.12014	3.80617	0.000141135	0.0322175
Isl2	26.2712	3.61745	0.97189	3.72208	0.000197587	0.0410333
Fendrr	90.8427	3.57981	0.866068	4.13341	3.57426e-05	0.011807
Wnt10b	33.1647	3.54794	0.818028	4.33719	1.44319e-05	0.00629288
Dyrk3	29.1591	3.42348	0.873578	3.91892	8.89463e-05	0.0239408
Insrr	41.6197	3.4138	0.810792	4.21044	2.54869e-05	0.00941804
A130010J15Rik	60.8191	3.39358	0.593271	5.72012	1.06447e-08	1.36515e-05
Cidea	36.2297	3.15004	0.786051	4.00743	6.13839e-05	0.0176091
Zfp810	106.851	2.63222	0.441811	5.95781	2.55647e-09	4.99125e-06
Col9a2	99.9274	2.55363	0.554101	4.60861	4.05379e-06	0.00238867
Mybl1	31.4026	2.43461	0.610244	3.98956	6.61949e-05	0.0185023
Adam33	93.5997	2.22647	0.509633	4.36876	1.24954e-05	0.00555967
Prkx	99.2513	2.20205	0.458965	4.79786	1.60367e-06	0.00120563
Onecut2	259.287	1.91694	0.460461	4.16309	3.13965e-05	0.0105309
Grtp1	53.7074	1.86754	0.501753	3.72204	0.000197619	0.0410333
Wnk4	93.9723	1.83748	0.44028	4.17344	3.00041e-05	0.0102211
Zfp354a	181.87	1.83417	0.349472	5.24839	1.53434e-07	0.000152053
Amigo2	350.165	1.82189	0.269911	6.74998	1.47863e-11	6.4474e-08
Tmem104	85.1154	1.60297	0.412954	3.88171	0.000103725	0.0259932
BC021767	82.3282	1.54062	0.368639	4.1792	2.92533e-05	0.0101373
Eed	84.1411	1.30915	0.348583	3.75563	0.000172907	0.0373239
Tmem181c-ps	1710.25	1.30891	0.353198	3.70589	0.000210649	0.0433261
Zbtb48	196.11	1.10983	0.287835	3.85579	0.000115358	0.0279448
Chchd7	241.676	1.08912	0.249266	4.36929	1.24649e-05	0.00555967
Tacc1	921.214	0.941451	0.198208	4.74981	2.03607e-06	0.00143195
Stxbp2	1258.14	0.893155	0.191667	4.65993	3.16316e-06	0.00202833
Nvl	300.866	0.839723	0.225139	3.72981	0.000191626	0.0409591
Chga	1719.47	0.797198	0.20806	3.83157	0.000127328	0.0305055
Mapk6	325.527	0.745511	0.187125	3.98402	6.776e-05	0.0187001

### Sheet: DOWN in 4 month Sert mut
	baseMean	log2FoldChange	lfcSE	stat	pvalue	padj
Olfr1134	0.711854	-20.4161	4.22116	-4.83662	1.32065e-06	0.00102831
Lgsn	1.08467	-19.5174	4.22691	-4.61743	3.88527e-06	0.00237324
Olfr806	1.77331	-19.4323	3.11944	-6.22943	4.68123e-10	1.134e-06
Olfr139	1.69001	-18.3125	4.2771	-4.28153	1.85609e-05	0.00749381
Matn1	1.21368	-18.2339	3.71933	-4.90246	9.46435e-07	0.000764229
C530044C16Rik	1.96763	-18.1874	3.0712	-5.92193	3.1818e-09	5.33612e-06
Folr2	2.21773	-16.9388	2.77192	-6.11086	9.9097e-10	2.16051e-06
Nxf2	0.650207	-16.6079	4.29536	-3.86648	0.000110418	0.0270487
Olfr215	0.589951	-16.3282	4.20215	-3.88568	0.000102045	0.0259325
Shbg	1.17433	-16.2697	4.16909	-3.90245	9.52258e-05	0.0250134
Gm11747	0.627338	-16.1613	4.14775	-3.89641	9.76294e-05	0.0253395
Mst1	11.3188	-5.30921	1.44779	-3.66712	0.000245301	0.0486186
Ipp	28.1489	-3.01045	0.715949	-4.20483	2.61274e-05	0.00949384
2810025M15Rik	28.4933	-2.88972	0.71634	-4.03401	5.48328e-05	0.0159596
Crb1	49.5449	-2.77953	0.689075	-4.03372	5.49018e-05	0.0159596
Rccd1	54.9567	-2.21458	0.582035	-3.8049	0.000141862	0.0322175
Sec14l2	56.8401	-2.14876	0.496653	-4.32648	1.51511e-05	0.00647694
Gm13629	54.8572	-1.83605	0.48659	-3.77331	0.000161097	0.0351224
Cr1l	111.291	-1.41997	0.374045	-3.79627	0.000146891	0.0326787
Tet3	299.935	-1.41982	0.265929	-5.33911	9.34015e-08	0.000101817
Impdh2	218.611	-1.12818	0.295066	-3.82348	0.00013158	0.0305182
Capn2	373.581	-1.08986	0.243313	-4.47925	7.49054e-06	0.00362908
Isyna1	422.135	-1.032	0.269767	-3.82553	0.000130494	0.0305182
Myo1c	317.788	-0.964283	0.246758	-3.90781	9.31349e-05	0.0247625
Kri1	202.243	-0.865994	0.234496	-3.69299	0.000221629	0.0451584
Rnps1	794.792	-0.786619	0.211331	-3.7222	0.000197491	0.0410333

### Sheet: UP in 8 month Sert mut
	baseMean	log2FoldChange	lfcSE	stat	pvalue	padj
Hoxd11	70.9818	8.91993	1.00586	8.86796	7.44958e-19	3.24832e-15
Hoxc10	36.9585	8.89109	1.24793	7.12467	1.04334e-12	1.62478e-09
Dlx1	10.3329	8.76056	1.56612	5.5938	2.22158e-08	1.10079e-05
Foxg1	13.321	8.63613	1.74444	4.95066	7.39623e-07	0.000230361
Barx1	20.7889	8.45067	1.42694	5.92222	3.17629e-09	2.09847e-06
Hoxd8	20.9866	8.32412	1.38531	6.00886	1.86828e-09	1.35711e-06
Fendrr	90.8427	8.23933	0.885456	9.30519	1.33756e-20	7.2904e-17
Vax2os	492.12	8.21489	0.647608	12.685	7.16432e-37	7.80983e-33
Klk1b22	31.5701	8.11964	1.94729	4.16971	3.04982e-05	0.00588426
Hoxd9	10.2804	8.04051	1.60006	5.02514	5.03067e-07	0.00016618
Hoxa11os	29.9958	7.97192	2.09941	3.79722	0.00014633	0.0211278
Nkx2-3	9.26621	7.90497	1.72487	4.58293	4.58496e-06	0.00119002
Foxf1	31.7602	7.70366	1.13558	6.78388	1.16993e-11	1.70046e-08
Esx1	7.91949	7.68198	1.74553	4.40094	1.07785e-05	0.00261103
Dlx5	10.6514	7.68053	1.65562	4.63905	3.50007e-06	0.000953856
Hoxd3	60.1161	7.6193	1.87834	4.05641	4.98337e-05	0.00888323
Hoxa7	26.4746	7.6166	1.36265	5.58956	2.27642e-08	1.1029e-05
Isl2	26.2712	7.58346	1.26843	5.97863	2.25018e-09	1.53308e-06
Hoxc5	7.80695	7.57918	2.04197	3.7117	0.000205876	0.0275823
Hand2	6.05887	7.44527	1.88213	3.95578	7.62855e-05	0.0128928
Hoxd12	6.12295	7.4318	2.00249	3.71128	0.000206215	0.0275823
Cdx2	6.84225	7.40848	1.75238	4.22767	2.3612e-05	0.00490274
Lhx8	8.88572	7.36122	1.81531	4.05508	5.01164e-05	0.00888323
Dmrt2	8.7866	7.26866	1.69749	4.282	1.85224e-05	0.00407903
Pitx1	23.142	7.25171	1.40707	5.15375	2.55323e-07	9.12549e-05
Hoxa11	5.43376	7.15929	1.99187	3.59426	0.000325315	0.0394029
Mira	8.84469	7.13979	1.84985	3.85967	0.000113541	0.0170719
Wt1	16.4544	7.04632	1.31591	5.3547	8.56981e-08	3.43147e-05
Tbr1	13.3707	7.03205	1.56466	4.49431	6.97975e-06	0.00179026
Hoxd10	130.492	7.0103	1.40318	4.99601	5.85278e-07	0.00018765
Tbx3	63.0955	6.90177	0.891389	7.74271	9.73199e-15	2.12177e-11
Six6	5.05019	6.82193	1.8267	3.73457	0.000188039	0.025947
Haglr	24.6442	6.79064	1.2135	5.59593	2.19445e-08	1.10079e-05
Lhx6	43.7928	6.69256	1.03905	6.44104	1.18654e-10	1.29345e-07
Nkx2-1	7.6779	6.58515	1.8086	3.64103	0.000271551	0.0346219
9330179D12Rik	5.3548	6.51617	1.75258	3.71803	0.000200781	0.0273589
Foxd3	6.47135	6.42066	1.65097	3.88903	0.000100646	0.0155622
Hoxd13	8.3122	6.34864	1.70641	3.72046	0.000198864	0.0272681
Ripk3	7.55558	6.3474	1.79837	3.52953	0.000416303	0.0480224
Cdkn2a	7.7631	6.32221	1.69088	3.739	0.000184754	0.0256561
Hoxa5	12.1273	6.1029	1.59223	3.83293	0.000126627	0.0187804
BC061194	24.927	5.97352	0.966896	6.17804	6.49025e-10	5.66002e-07
Bsx	9.03069	5.77398	1.35059	4.27515	1.91013e-05	0.00416446
Cdkn2c	10.4416	5.75478	1.63486	3.52005	0.000431467	0.0487401
Pax3	17.8773	5.74025	1.52276	3.76964	0.000163483	0.0233095
Msx1	10.0948	5.73938	1.40292	4.09102	4.29487e-05	0.00800315
Prss16	41.1421	5.69692	0.969338	5.87712	4.17456e-09	2.67688e-06
E030019B13Rik	21.4243	5.69063	1.17638	4.8374	1.31547e-06	0.000392875
Hoxc6	12.6646	5.67142	1.35923	4.17252	3.01249e-05	0.00588426
AW549542	23.8485	5.65402	0.941769	6.00362	1.92966e-09	1.35711e-06
Hoxa3	17.8567	5.64437	1.05436	5.35337	8.63328e-08	3.43147e-05
Isl1	24.8126	5.61588	1.05073	5.34473	9.05503e-08	3.52532e-05
Hoxd4	44.9495	5.6079	0.724041	7.74527	9.53777e-15	2.12177e-11
Evx1	15.2209	5.5816	1.41787	3.93661	8.26402e-05	0.0135468
Tlx1	10.7236	5.56273	1.41784	3.92337	8.73193e-05	0.0139181
Hlx	14.4688	5.52286	1.37674	4.01155	6.0322e-05	0.0105211
Tbx4	14.8044	5.3328	1.45777	3.65819	0.000254002	0.032575
Dlx4	17.3295	5.2897	1.17808	4.49011	7.11859e-06	0.00180465
Tbx15	18.8102	5.28578	1.32386	3.99269	6.53269e-05	0.0112146
Hoxc8	48.1935	5.28425	0.907393	5.82356	5.76088e-09	3.39456e-06
Tbx2	17.3577	5.28403	1.20974	4.3679	1.25446e-05	0.00294644
1700018A04Rik	12.1432	5.23803	1.31332	3.98839	6.65229e-05	0.0113307
Six3os1	57.7489	5.17859	0.914202	5.66461	1.47364e-08	7.83615e-06
D930007P13Rik	10.3938	5.13087	1.2067	4.25198	2.11888e-05	0.00457384
5730457N03Rik	23.4479	5.0252	1.15059	4.36749	1.25685e-05	0.00294644
Skor1	30.687	4.9039	0.931644	5.26371	1.4118e-07	5.40002e-05
Pitx2	51.3527	4.90153	0.835672	5.86537	4.48123e-09	2.79142e-06
Foxl2os	37.1336	4.89375	0.841533	5.81529	6.05303e-09	3.45734e-06
Lhx2	25.0991	4.64889	1.08422	4.28777	1.80477e-05	0.00401507
Sim2	14.8907	4.63941	1.25915	3.68455	0.000229108	0.0302728
Runx3	13.9707	4.59557	1.07026	4.29388	1.75577e-05	0.00394632
Hoxc13	11.3582	4.53728	1.24742	3.63734	0.000275473	0.0347385
Tbx5	15.5118	4.43615	1.17736	3.76787	0.000164648	0.0233095
Lhx5	15.8364	4.30137	1.18624	3.62607	0.000287772	0.0356477
Pax6	67.177	4.23468	0.909873	4.65414	3.25329e-06	0.000897826
Gata6	9.76321	4.16525	1.17991	3.53014	0.000415335	0.0480224
Alx4	39.422	4.03329	1.12514	3.58469	0.000337475	0.0404266
Duox2	15.3776	3.99119	1.11329	3.58504	0.000337022	0.0404266
Arhgef19	15.9544	3.9868	1.04989	3.79736	0.000146247	0.0211278
Insrr	41.6197	3.89801	0.758535	5.13887	2.76398e-07	9.71939e-05
Pou4f1	70.7092	3.82618	0.832953	4.59352	4.35833e-06	0.00115878
Avil	74.5166	3.67724	0.604222	6.08591	1.15829e-09	9.35299e-07
Grin2c	16.767	3.66111	0.95883	3.81831	0.000134369	0.019794
Slc9a2	19.6311	3.65442	1.01565	3.5981	0.000320555	0.0390432
Masp2	18.1693	3.61092	0.982464	3.67537	0.000237503	0.031193
Onecut2	259.287	3.60367	0.473625	7.60869	2.76881e-14	5.48778e-11
Nr4a2	38.4279	3.58538	0.882189	4.06419	4.81995e-05	0.00875704
Ccnd2	72.9937	3.56748	0.701073	5.0886	3.60725e-07	0.000120993
Tle2	390.389	3.42069	0.431998	7.9183	2.40772e-15	6.56164e-12
Pctp	23.4253	3.26656	0.918783	3.55531	0.000377538	0.0442531
Dmbx1	24.7255	3.23879	0.893883	3.62329	0.000290882	0.0358295
Mkx	63.7787	3.19555	0.679537	4.70254	2.56944e-06	0.000718191
Itpr3	24.5386	3.12769	0.852771	3.66768	0.000244762	0.0319539
Slc6a5	203.941	3.02209	0.546042	5.53453	3.12062e-08	1.41902e-05
P2rx2	47.5244	3.01921	0.627426	4.81205	1.49386e-06	0.000440124
Gpr83	19.7362	2.99696	0.825601	3.63004	0.000283378	0.0353041
Grid2ip	21.4101	2.96221	0.837679	3.53621	0.000405911	0.0473245
Slc12a7	53.5053	2.95925	0.84041	3.5212	0.000429597	0.0487401
Shox2	94.8923	2.63725	0.634486	4.15651	3.23143e-05	0.00617997
Col9a2	99.9274	2.56874	0.573558	4.4786	7.51339e-06	0.00188284
Ret	444.285	2.41393	0.446484	5.40654	6.42556e-08	2.74686e-05
Slc32a1	121.239	2.16921	0.395307	5.4874	4.07886e-08	1.77855e-05
Ttc22	58.8788	2.04355	0.562081	3.63568	0.000277245	0.0347385
Ecel1	130.216	2.03238	0.517302	3.92881	8.53655e-05	0.0137862
Wnk4	93.9723	1.94387	0.448608	4.3331	1.47022e-05	0.00340996
Pcgf1	189.567	1.72359	0.260127	6.62597	3.44982e-11	4.4243e-08
Adcyap1	234.474	1.69188	0.316068	5.35288	8.65659e-08	3.43147e-05
Plk5	141.441	1.6022	0.437929	3.65859	0.000253607	0.032575
Drc1	144.089	1.45081	0.347795	4.17144	3.02678e-05	0.00588426
Stac2	227.563	1.3772	0.342273	4.02368	5.72967e-05	0.0100741
Cacna1g	223.349	1.28522	0.327614	3.92298	8.7459e-05	0.0139181
Snhg14	380.469	1.28009	0.218571	5.85663	4.72358e-09	2.86065e-06
Gad1	552.431	1.26029	0.353587	3.56431	0.000364811	0.0429925
Sfmbt2	282.901	1.1779	0.300865	3.91503	9.03942e-05	0.014281
Zfp57	555.511	1.13273	0.316803	3.5755	0.000349554	0.0414184
Rfng	843.877	1.03268	0.288221	3.58295	0.000339736	0.040475
Atp2b4	392.942	0.925304	0.220283	4.20052	2.66303e-05	0.00542611
Gnal	368.023	0.904321	0.257206	3.51594	0.000438203	0.0488907
A930011O12Rik	2205.4	0.821681	0.190434	4.31478	1.59763e-05	0.00366648
Stxbp2	1258.14	0.767327	0.194825	3.93855	8.19755e-05	0.0135468
Pde4a	1091.89	0.646801	0.17165	3.76814	0.00016447	0.0233095
Rasgrf1	3688.79	0.640562	0.162499	3.94194	8.08251e-05	0.0135468
Atp2b2	1322.65	0.640252	0.153176	4.17984	2.91714e-05	0.00588426
Ly6h	920.265	0.561527	0.14452	3.88545	0.000102141	0.0156822

### Sheet: DOWN in 8 month Sert mut
	baseMean	log2FoldChange	lfcSE	stat	pvalue	padj
1700018B24Rik	0.901139	-32.6335	4.35804	-7.48811	6.98732e-14	1.26948e-10
Gm10415	4.7916	-28.3596	4.35861	-6.50655	7.68945e-11	9.02265e-08
Cdx1	0.645119	-27.9209	4.35597	-6.4098	1.45707e-10	1.51272e-07
1700109G15Rik	0.499599	-25.5089	4.38924	-5.81169	6.18458e-09	3.45734e-06
Cxcr6	8.59342	-23.7093	4.28404	-5.53433	3.12416e-08	1.41902e-05
Rxfp4	3.24012	-21.9164	2.74756	-7.97669	1.50306e-15	4.6814e-12
Mageb5	5.62772	-21.6338	4.16161	-5.19841	2.00998e-07	7.52375e-05
Gm14781	6.76371	-21.516	4.19902	-5.12405	2.99034e-07	0.000103485
Gm5086	3.63727	-20.9253	2.80212	-7.46767	8.16256e-14	1.36892e-10
Olfr972	1.83221	-20.7822	3.84739	-5.40163	6.60375e-08	2.76875e-05
Olfr62	1.28469	-20.3242	4.2884	-4.73934	2.14418e-06	0.00060711
1700047G03Rik	0.941656	-19.8289	4.29588	-4.61579	3.9161e-06	0.00105406
Olfr506	1.46862	-19.3511	3.99319	-4.84603	1.25958e-06	0.000386781
Olfr1500	2.60339	-19.2581	3.47216	-5.54644	2.91537e-08	1.38176e-05
Olfr1509	2.38893	-18.3549	4.00374	-4.58445	4.55175e-06	0.00119002
Clec3a	0.559089	-18.3059	4.33307	-4.22469	2.39274e-05	0.00492138
Vmn1r86	1.93393	-17.9398	3.12126	-5.74761	9.05131e-09	4.93342e-06
Olfr825	1.19312	-17.4525	3.48347	-5.01009	5.44035e-07	0.000177031
F830002L21Rik	0.544454	-16.8989	4.3742	-3.86332	0.000111855	0.0169352
Olfr1134	0.711854	-16.1649	4.37662	-3.69347	0.000221212	0.0294077
Sult2a4	2.06062	-16.0479	3.37456	-4.75555	1.97907e-06	0.000575302
Crct1	7.02561	-6.64097	1.57038	-4.2289	2.34839e-05	0.00490274
Mageb3	13.4453	-5.37014	1.48498	-3.6163	0.000298845	0.0366034
Heyl	17.4339	-4.77549	1.1448	-4.17146	3.0266e-05	0.00588426
Gucy2f	101.605	-3.48023	0.550033	-6.3273	2.49481e-10	2.36486e-07
Muc6	436.168	-2.80849	0.732356	-3.83487	0.000125631	0.0187604
Tph2	9947.51	-2.74811	0.229171	-11.9915	3.93712e-33	2.86124e-29
Gm15446	49.0687	-2.56174	0.640476	-3.99974	6.34117e-05	0.0109722
Htr1a	440.755	-2.38083	0.29772	-7.9969	1.27596e-15	4.63641e-12
Ifi30	50.9677	-2.35628	0.528501	-4.45843	8.25623e-06	0.00204548
Slc6a4	10362.5	-2.2727	0.138622	-16.395	2.07675e-60	4.52773e-56
Htr5b	107.362	-2.18251	0.420036	-5.19602	2.03606e-07	7.52375e-05
Gchfr	509.668	-1.98569	0.327404	-6.06495	1.31998e-09	1.0278e-06
2700069I18Rik	32.8394	-1.93552	0.550573	-3.51546	0.000438988	0.0488907
Plch1	277.476	-1.8096	0.291616	-6.20541	5.45552e-10	4.95588e-07
Gpr4	198.073	-1.4844	0.31271	-4.7469	2.06558e-06	0.000592549
Lcorl	369.709	-1.44246	0.255612	-5.64317	1.66946e-08	8.66609e-06
Doc2a	114.419	-1.40393	0.399396	-3.51514	0.000439527	0.0488907
Smc2	205.254	-1.3961	0.288538	-4.83852	1.30813e-06	0.000392875
Cdyl2	616.467	-1.37833	0.31113	-4.43008	9.41982e-06	0.00230754
Ubap1l	102.941	-1.36601	0.346929	-3.93743	8.23595e-05	0.0135468
Map2k5	290.187	-1.36087	0.273208	-4.98109	6.32284e-07	0.000199783
Slc18a2	10980.1	-1.35089	0.207727	-6.5032	7.86305e-11	9.02265e-08
Rgs2	300.331	-1.28225	0.309678	-4.14059	3.4642e-05	0.00656751
Rasgrp1	383.216	-1.26472	0.299017	-4.2296	2.34107e-05	0.00490274
Nwd2	463.839	-1.23222	0.280697	-4.38988	1.13415e-05	0.00271721
Rimbp2	754.296	-1.18921	0.215922	-5.50759	3.63772e-08	1.61856e-05
Maob	1012.18	-1.17687	0.321499	-3.66058	0.000251641	0.032575
Vat1	384.657	-1.17428	0.226178	-5.19182	2.08251e-07	7.56715e-05
Armcx6	360.339	-1.1691	0.297492	-3.92986	8.49968e-05	0.0137862
Smim18	115.621	-1.16682	0.28558	-4.08579	4.39275e-05	0.00811617
Slc22a3	694.375	-1.1637	0.309023	-3.76576	0.000166045	0.0233556
Hcrtr1	1059.39	-1.15552	0.173681	-6.65311	2.8697e-11	3.91033e-08
Zfp932	308.451	-1.13245	0.273671	-4.13801	3.5033e-05	0.00658439
Lss	569.498	-1.10924	0.27202	-4.07778	4.5468e-05	0.0083302
Fam19a5	463.441	-1.07434	0.282743	-3.79971	0.000144868	0.0211278
Ddc	4058.66	-1.06267	0.172534	-6.15922	7.31064e-10	6.13025e-07
Ssbp4	263.577	-1.0526	0.299016	-3.52023	0.000431176	0.0487401
Id4	272.118	-1.05188	0.271279	-3.87748	0.000105543	0.0160912
Gch1	597.12	-1.04126	0.245907	-4.23438	2.29184e-05	0.00489869
Cpne7	6759.34	-1.02485	0.160664	-6.37883	1.78444e-10	1.76838e-07
Ctxn1	444.432	-1.02241	0.244802	-4.17647	2.96064e-05	0.00588426
Rmdn3	961.989	-0.963495	0.188185	-5.11993	3.05651e-07	0.000104122
Pea15a	2507.97	-0.912425	0.258694	-3.52705	0.000420224	0.0482196
Ttyh3	928.419	-0.891375	0.147961	-6.0244	1.69737e-09	1.27607e-06
Mmp16	636.863	-0.838885	0.224171	-3.74216	0.000182448	0.0254983
Armcx2	702.142	-0.795986	0.196272	-4.05552	5.00236e-05	0.00888323
Gria4	2156.51	-0.794869	0.203293	-3.90996	9.2312e-05	0.014479
Chgb	2947.22	-0.793355	0.203764	-3.8935	9.8807e-05	0.0153871
Cntn1	2355.79	-0.721203	0.198321	-3.63655	0.000276315	0.0347385
Grip2	3925.74	-0.717148	0.166505	-4.30706	1.65438e-05	0.00375717
Srsf10	826.917	-0.689943	0.185831	-3.71275	0.000205021	0.0275823
